# More from less: Genome skimming for nuclear markers for animal phylogenomics, a case study using decapod crustaceans

**DOI:** 10.1101/2020.12.05.413336

**Authors:** Mun Hua Tan, Han Ming Gan, Heather Bracken-Grissom, Tin-Yam Chan, Frederic Grandjean, Christopher M. Austin

**Author notes:** **Correspondence:** Mun Hua Tan.

## Abstract

Low coverage genome sequencing is rapid and cost-effective for recovering complete mitochondrial genomes for animal phylogenomics. The recovery of high copy number nuclear genes, including histone H3, 18S and 28S ribosomal RNAs, is also possible using this approach. In this study, we explore the potential of the genome skimming (GS) to recover additional nuclear genes from shallow sequencing projects. Using an *in silico* baited approach, we recover three additional core histone genes (H2A, H2B and H4) from our existing collection of low coverage decapod crustacean dataset (99 species, 69 genera, 38 families, 10 infraorders). Phylogenetic analyses based on various combinations of mitochondrial and nuclear genes for the entire decapod dataset and 40 species of crayfish (Infraorder Astacidea) found that the evolutionary rates for different classes of genes varied widely. The highlight being a very high level of congruence found between trees from the six nuclear genes and those derived from the mitogenome sequences for freshwater crayfish. These findings indicate that nuclear genes recovered from the same genome skimming datasets designed to obtain mitogenomes can be used to support more robust and comprehensive phylogenetic analyses. Further, a search for additional intron-less nuclear genes identified several high copy number genes across the decapod dataset and recovery of NaK, PEPCK and GAPDH gene fragments is possible at slightly elevated coverage, suggesting the potential and utility of GS in recovering even more nuclear genetic information for phylogenetic studies from these inexpensive and increasingly abundant datasets.
