## Supplementary Data 2 for "More from less: Genome skimming for nuclear markers for animal phylogenomics, a case study using decapod crustaceans"

### Sheet: Decapoda
Supplementary Data: Gene length and coverage for four nuclear histones, 18S and 28S ribosomal RNA genes recovered from 99 species from ten decapod infraorders.
Infraorder	Superfamily	Family	Species	Raw Sequence (bp)	SRA Accession	Sequence lengths (nucleotides)							Species	Per-gene coverage
						mito	18S rRNA	28S rRNA	H2A	H2B	H3	H4		mito	18S rRNA	28S rRNA	H2A	H2B	H3	H4
Achelata	-	Scyllaridae	Ibacus alticrenatus	631973824	SRR7698955	15762	1864	5202	369	369	408	309	Ibacus alticrenatus	23.4781	305.79	355.858	704.813	627.184	809.99	519.243
	-	Palinuridae	Puerulus angulatus	721152116	SRR7698954	15688	1869	4481	369	369	408	309	Puerulus angulatus	26.3162	239.816	304.605	139.753	179.729	180.252	123.945
	-	Scyllaridae	Remiarctus bertholdii	585154292	SRR7698953	15630	1879	4674	369	369	408	309	Remiarctus bertholdii	134.526	258.152	284.372	532.282	571.821	816.86	604.207
	-	Scyllaridae	Thenus orientalis	367416020	SRR7698952	16826	1860	4406	369	369	408	309	Thenus orientalis	148.211	981.968	752.109	162.344	169.331	176.745	88.4239
Anomura	Aegloidea	Aeglidae	Aegla longirostri	1556259613	SRR7698959	15387	1897	5404	369	369	408	309	Aegla longirostri	546.985	1941.32	1582.24	1011.84	1074.5	1214.67	1040.64
	Paguroidea	Coenobitidae	Birgus latro	1212074411	SRR7698958	16411	1882	5609	369	369	408	309	Birgus latro	56.4942	428.726	338	435.602	342.141	452.826	395.275
	Paguroidea	Diogenidae	Clibanarius infraspinatus	1161241972	SRR7698957	16504	1878	4157	369	369	408	309	Clibanarius infraspinatus	88.1419	875.299	583.262	519.827	660.003	540.213	387.146
	Paguroidea	Coenobitidae	Coenobita brevimanus	1283937303	SRR7698956	16390	1882	with gaps	369	369	408	309	Coenobita brevimanus	39.7836	373.129	-	598.621	530.192	646.245	481.126
	Paguroidea	Coenobitidae	Coenobita perlatus	1321379084	SRR7698951	16447	1883	with gaps	369	369	408	309	Coenobita perlatus	68.2606	488.754	-	374.946	311.474	388.093	261.583
	Paguroidea	Coenobitidae	Coenobita rugosus	978466854	SRR7698950	16427	1898	with gaps	369	369	408	309	Coenobita rugosus	111.642	406.615	-	399.149	433.892	490.233	344.702
	Paguroidea	Coenobitidae	Coenobita variabilis	618604132	SRR7698893	16421	1893	with gaps	369	369	408	309	Coenobita variabilis	22.8819	474.036	-	418.854	387.317	478.662	363.117
	Galatheoidea	Chirostylidae	Gastroptychus investigatoris	543178539	SRR7698892	16423	1910	7790	369	369	408	309	Gastroptychus investigatoris	15.6054	204.693	208.016	198.558	219.726	90.4044	164.372
	Galatheoidea	Chirostylidae	Gastroptychus rogeri	432372807	SRR7698895	16504	1911	5873	369	369	408	309	Gastroptychus rogeri	110.533	147.802	119.948	154.114	169.93	144.657	137.948
	Lomisoidea	Lomisidae	Lomis hirta	479180639	SRR7698894	17239	1889	5243	369	369	408	309	Lomis hirta	15.9885	54.388	39.0561	104.621	116.696	93.5025	59.2233
	Galatheoidea	Galatheidae	Munida isos	842738864	SRR7698897	17910	1910	5368	369	369	408	309	Munida isos	10.8573	71.9539	45.0637	305.588	360.271	249.527	486.634
	Galatheoidea	Porcellanidae	Petrolisthes haswelli	631740813	SRR7698896	15348	2099	6637	369	369	408	309	Petrolisthes haswelli	13.2224	120.503	127	70.3225	68.8591	44.4534	66.5696
	Paguroidea	Pylochelidae	Pylocheles mortensenii	418102991	SRR7698899	15093	1873	5011	369	369	408	309	Pylocheles mortensenii	114.533	93.9995	68.5209	17.0515	19.9648	16.1961	4.48544
	Hippoidea	Albuneidae	Stemonopa insignis	703384586	SRR7698898	15596	1892	5093	369	369	408	309	Stemonopa insignis	36.0516	44.49	42.1834	69.9837	62.4336	79.6691	56.5631
Astacidea	Parastacoidea	Parastacidae	Astacopsis gouldi	1288673101	SRR7698891	16678	1869	4214	369	369	408	309	Astacopsis gouldi	55.7967	1185.03	735.247	132.217	150.669	101.694	136.676
	Parastacoidea	Astacidae	Astacus astacus	720872739	SRR7698890	15076	1871	4146	369	369	408	309	Astacus astacus	4.25	292.334	293.922	87.8211	88.1897	113.218	68.2362
	Parastacoidea	Astacidae	Astacus leptodactylus	765090670	SRR7698976	15018	1871	4177	369	369	408	309	Astacus leptodactylus	8.74797	153.781	185.897	39.4526	36.7317	51.6765	30.8673
	Astacoidea	Astacidae	Austropotamobius pallipes	531036410	SRR7698977	15679	1871	4152	369	369	408	309	Austropotamobius pallipes	15.5736	85.21	82.4983	71.5962	26.6179	44.4093	49.411
	Astacoidea	Astacidae	Austropotamobius torrentium	372626205	SRR7698978	15330	1871	4153	369	369	408	309	Austropotamobius torrentium	7.6426	331.955	326.664	49.6043	54.7019	52.2279	46.3657
	Astacoidea	Cambaridae	Cambaroides dauricus	1450204634	SRR7698979	16308	1871	4311	369	369	408	309	Cambaroides dauricus	122.705	451.366	420.803	146.049	137.054	142.755	141.576
	Astacoidea	Cambaridae	Cambaroides japonicus	1467436089	SRR7698972	16257	1871	4337	369	369	408	309	Cambaroides japonicus	24.0251	483.032	355.35	117.672	103.008	99.1814	77.9029
	Astacoidea	Cambaridae	Cambaroides schrenckii	831801092	SRR7698973	14895	1871	4233	369	369	408	309	Cambaroides schrenckii	30.2054	579.358	495.086	303.312	333.797	316.779	259.638
	Astacoidea	Cambaridae	Cambaroides similis	390626798	SRR7698974	16220	1872	4255	369	369	408	309	Cambaroides similis	20.4149	159.298	126.129	19.1545	14.9512	23.924	10.767
	Astacoidea	Cambaridae	Cambarus robustus	635000305	SRR7698975	15797	1871	4249	369	369	408	309	Cambarus robustus	8.18617	390.322	348.02	99.794	121.39	73.6667	84.3689
	Parastacoidea	Parastacidae	Cherax bicarinatus	674097951	SRR7698970	16099	1883	4722	369	369	408	309	Cherax bicarinatus	11.8991	371.77	321.898	145.108	148.241	185.752	166.916
	Parastacoidea	Parastacidae	Cherax destructor	665587878	SRR7698971	15894	1879	4529	369	369	408	309	Cherax destructor	33.8708	273.061	232.629	93.4851	113.092	114.083	85.4337
	Parastacoidea	Parastacidae	Cherax dispar	517642242	SRR7698963	15675	1879	4515	369	369	408	309	Cherax dispar	39.5386	208.213	149.037	229.862	286.377	338.63	321.531
	Parastacoidea	Parastacidae	Cherax glaber	3366650372	SRR7698962	15806	1879	4680	369	369	408	309	Cherax glaber	515.596	1764.57	1241.11	1611.51	1708.81	1301.85	1365.28
	Parastacoidea	Parastacidae	Cherax holthuisi	497868952	SRR7698961	15858	1879	4661	369	369	408	309	Cherax holthuisi	27.5658	108.907	104.551	42.6775	35.9187	47.8064	32.3463
	Parastacoidea	Parastacidae	Cherax preissii	326928384	SRR7698960	15809	1879	4702	369	369	408	309	Cherax preissii	19.3743	73.3273	70.598	35.7046	27.3198	25.3309	27.7184
	Parastacoidea	Parastacidae	Cherax quadricarinatus	305739607	SRR7698967	15869	1885	4754	369	369	408	309	Cherax quadricarinatus	60.9369	154.612	131.488	31.8374	33.2764	33.8652	26.479
	Parastacoidea	Parastacidae	Cherax quinquecarinatus	336655905	SRR7698966	15810	1879	4582	369	369	408	309	Cherax quinquecarinatus	46.223	164.196	123.828	190.098	196.864	174.544	161.553
	Parastacoidea	Parastacidae	Cherax robustus	339140460	SRR7698965	15703	1879	4752	369	369	408	309	Cherax robustus	9.26212	233.483	233.629	29.8455	27.5339	37.6054	35.1618
	Parastacoidea	Parastacidae	Cherax tenuimanus	546690985	SRR7698964	15797	1879	4577	369	369	408	309	Cherax tenuimanus	15.7464	235.047	281.451	57.3821	42.2005	42.6348	39.5599
	Parastacoidea	Parastacidae	Engaeus lengana	1034283652	SRR7698969	15934	1907	4641	369	369	408	309	Engaeus lengana	78.5493	1571.06	1419.56	379.092	405.859	523.365	347.078
	Parastacoidea	Parastacidae	Engaeus lyelli	185684970	SRR7698968	16027	1873	4346	369	369	408	309	Engaeus lyelli	55.4817	135.288	120.387	18.2629	20.1897	22.6471	12.3495
	Parastacoidea	Parastacidae	Engaeus quadrimanus	762037318	SRR7698946	17321	1886	4427	369	369	408	309	Engaeus quadrimanus	30.5982	427.578	768.64	134.168	183.808	211.059	164.977
	Parastacoidea	Parastacidae	Engaeus sericatus	815884653	SRR7698947	17350	1885	5051	369	369	408	309	Engaeus sericatus	51.6963	527.663	329.205	124.946	175.06	221.515	186.104
	Parastacoidea	Parastacidae	Engaewa subcoerulea	1056668621	SRR7698944	16001	1869	4235	369	369	408	309	Engaewa subcoerulea	1010.09	1463.29	1306.17	176.377	109.051	100.723	112.702
	Parastacoidea	Parastacidae	Engaewa walpolea	1208339913	SRR7698945	15984	1869	4198	369	369	408	309	Engaewa walpolea	380.402	406.376	339.363	229.195	212.591	202.848	194.282
	Parastacoidea	Parastacidae	Euastacus spinifer	749495666	SRR7698942	15558	1884	4594	369	369	408	309	Euastacus spinifer	22.4033	749.275	269.777	129.862	136.146	152.23	127.809
	Parastacoidea	Parastacidae	Euastacus yarraensis	363688861	SRR7698943	15548	1884	5391	369	369	408	309	Euastacus yarraensis	39.5834	164.257	155.192	27.1165	50.8184	39.1814	30.0939
	Astacoidea	Cambaridae	Faxonius limosus	456200238	SRR7698940	16223	1871	4308	369	369	408	309	Faxonius limosus	25.961	206.339	223.22	79.3523	123.144	147.127	94.7282
	Astacoidea	Cambaridae	Faxonius luteus	980048811	SRR7698941	16215	1871	4308	369	369	408	309	Faxonius luteus	7.54487	557.408	650.61	566.396	625.791	589.181	545.903
	Parastacoidea	Parastacidae	Geocharax gracilis	1068584177	SRR7698948	15924	1875	4744	369	369	408	309	Geocharax gracilis	52.9859	1696.25	2226.93	69.2087	62.5908	53.9216	65.3948
	Parastacoidea	Parastacidae	Gramastacus insolitus	510065433	SRR7698949	15704	1885	4516	369	369	408	309	Gramastacus insolitus	202.402	321.735	411.681	203.564	139.184	156.89	153.042
	Parastacoidea	Parastacidae	Gramastacus lacus	958426796	SRR7698935	15764	1870	4420	369	369	408	309	Gramastacus lacus	45.9797	249.76	252.659	149.881	71.7398	106.473	117.146
	Nephropoidea	Nephropidae	Metanephrops sibogae	578688171	SRR7698934	20677	1869	4777	369	369	408	309	Metanephrops sibogae	9.03613	1820.26	1953.99	217.572	269.593	228.831	159.233
	Nephropoidea	Nephropidae	Nephrops norvegicus	531292647	SRR7698937	16132	1869	4629	369	369	408	309	Nephrops norvegicus	12.4707	242.205	231.121	203.965	170.653	177.012	120.492
	Parastacoidea	Parastacidae	Ombrastacoides huonensis	413133983	SRR7698936	17559	1873	4526	369	369	408	309	Ombrastacoides huonensis	155.057	531.968	464.761	89.6694	61.7724	50.3725	49.8641
	Astacoidea	Astacidae	Pacifastacus leniusculus	468328850	SRR7698931	16331	1871	4740	369	369	408	309	Pacifastacus leniusculus	6.90846	120.8	131.245	39.6748	45.6694	44.0368	33.466
	Parastacoidea	Parastacidae	Paranephrops planifrons	778446573	SRR7698930	16174	1869	5317	369	369	408	309	Paranephrops planifrons	9.13528	895.786	1153.08	155.642	105.398	84.6495	94.1165
			Parastacus brasiliensis	1576724513	SRR7698933	16572	1869	5276	369	369	408	309	Parastacus brasiliensis	39.7889	131.337	107.058	682.897	767.119	531.252	764.874
	Astacoidea	Cambaridae	Procambarus acutus	199483756	SRR7698932	15747	1871	4254	369	369	408	309	Procambarus acutus	51.1303	83.2726	71.4177	33.7507	34.5583	26.5588	27.9806
	Astacoidea	Cambaridae	Procambarus clarkii	439107094	SRR7698939	15928	1871	4144	369	369	408	309	Procambarus clarkii	30.198	231.37	251.681	221.694	307.542	317.672	222.929
	Parastacoidea	Parastacidae	Tenuibranchiurus glypticus	1072343716	SRR7698938	17342	1875	4573	369	369	408	309	Tenuibranchiurus glypticus	52.7769	228.972	236.825	138.645	154.293	121.596	113.084
Axiidea	-	Callianassidae	Callianassa ceramica	1303011579	SRR7698922	16899	1872	6045	369	369	408	309	Callianassa ceramica	144.159	287.937	219.586	283.179	301.691	273.314	228.867
	-	Strahlaxiidae	Strahlaxius plectrorhynchus	441332136	SRR7698923	15816	1859	5006	369	369	408	309	Strahlaxius plectrorhynchus	32.1557	125.976	62.7727	57.8943	36.4146	35.027	29.0324
	-	Callianassidae	Trypaea australiensis	475284318	SRR7698924	15485	1876	with gaps	369	369	408	309	Trypaea australiensis	103.433	203.595	-	189.341	200.629	183.059	134.748
Brachyura	Calappoidea	Matutidae	Ashtoret lunaris	93850630	SRR7698925	15807	1872	2339	369	369	408	309	Ashtoret lunaris	18.7877	6.61325	8.81958	23.916	23.2141	31.0294	29.8835
	Grapsoidea	Gecarcinidae	Cardisoma carnifex	1301885796	SRR7698926	15597	1872	5995	369	369	408	309	Cardisoma carnifex	163.877	502.983	457.45	861.206	830.333	894.25	657.537
	Ocypodoidea	Ocypodidae	Cranuca inversa	1364266402	SRR7698927	15677	1871	7833	369	369	408	309	Cranuca inversa	68.0989	612.447	515.156	1128.29	1191.3	1402.99	1031.23
	Grapsoidea	Varunidae	Cyclograpsus granulosus	1169069838	SRR7698928	16300	1872	5134	369	369	408	309	Cyclograpsus granulosus	87.9802	442.925	370.834	1627.41	1858.14	1292.22	1360.83
	Eriphioidea	Oziidae	Epixanthus frontalis	209802832	SRR7698929	15993	1872	5082	369	369	408	309	Epixanthus frontalis	13.618	211.349	194.878	122.22	146.125	111.206	109.184
	Ocypodoidea	Macropthalmidae	Macrophthalmus darwinensis	853912927	SRR7698920	16348	1871	7574	369	369	408	309	Macrophthalmus darwinensis	123.094	244.995	234.7	492.355	535.577	611.076	568.074
	Ocypodoidea	Mictyridae	Mictyris longicarpus	952884115	SRR7698921	15548	1872	5757	369	369	408	309	Mictyris longicarpus	216.464	328.583	281.404	192.412	199.347	172.11	187.061
	Eriphioidea	Menippidae	Myomenippe fornasinii	271121835	SRR7698919	15658	1872	6402	369	369	408	309	Myomenippe fornasinii	22.5897	169.181	199.203	176.287	206.157	175.417	202.867
	Ocypodoidea	Ocypodidae	Ocypode ceratophthalmus	277948276	SRR7698918	15564	1871	3023	369	369	408	309	Ocypode ceratophthalmus	17.1252	29.7547	31.6007	110.612	89.1301	155.664	124.77
	Grapsoidea	Grapsidae	Pachygrapsus marmoratus	1889977838	SRR7698917	15406	1872	7451	369	369	408	309	Pachygrapsus marmoratus	47.423	1020.77	905.113	460.314	592.515	746.941	579.773
	Pilumnoidea	Pilumnidae	Pilumnus vespertilio	819763047	SRR7698916	16222	1881	5053	369	369	408	309	Pilumnus vespertilio	30.8105	98.9522	84.8722	17.2276	214.407	179.875	138.939
	Pilumnoidea	Pilumnidae	Thalamita crenata	426451833	SRR7698915	15787	1903	4919	369	369	408	309	Thalamita crenata	38.8192	119.488	112.313	105.279	96.878	109.505	112.204
	Ocypodoidea	Ocypodidae	Tubuca capricornis	330542700	SRR7698914	15629	1871	7527	369	369	408	309	Tubuca capricornis	312.859	46.1122	36.3563	37.3902	59.4851	48.0221	25.123
	Ocypodoidea	Ocypodidae	Tubuca polita	626008046	SRR7698913	15672	1871	5939	369	369	408	309	Tubuca polita	200.404	173.016	157.118	191.133	295.824	321.422	211.502
Caridea	Alpheoidea	Alpheidae	Alpheus inopinatus	1226791804	SRR7698912	15789	1901	5605	369	369	408	309	Alpheus inopinatus	181.007	695.935	83.6674	383.94	370.154	356.784	381.243
	Alpheoidea	Alpheidae	Alpheus lobidens	437325603	SRR7698911	15735	1901	5037	369	369	408	309	Alpheus lobidens	59.9268	108.283	103.635	34.6152	37.5854	44.4681	25.7152
	Atyoidea	Atyidae	Caridina nilotica	635599251	SRR7698910	15497	1892	4282	369	369	408	309	Caridina nilotica	64.4169	176.995	158.933	402.274	364.615	417.811	379.366
	Palamonoidea	Palaemonidae	Macrobrachium bullatum	445750186	SRR7698902	15774	1895	5364	369	369	408	309	Macrobrachium bullatum	19.5313	150.349	152.241	40.0813	41.8293	46.3676	37.5728
	Palamonoidea	Palaemonidae	Palaemon serenus	671783406	SRR7698903	15967	1901	4466	369	369	408	309	Palaemon serenus	40.6188	1098.34	877.932	555.767	843.493	1043.57	928.822
	Atyoidea	Atyidae	Paratya australiensis	207888913	SRR7698900	15990	1894	4322	369	369	408	309	Paratya australiensis	14.8655	96.5776	86.9852	55.6287	78.9485	56.5686	62.9838
Gebiidea	-	Axianassidae	Axianassa australis	696762446	SRR7698901	15738	1903	5452	369	369	408	309	Axianassa australis	27.0614	82.237	113.556	311.341	389.165	314.292	373.583
	-	Upogebiidae	Gebiacantha plantae	910421176	SRR7698906	16771	1873	4506	369	369	408	309	Gebiacantha plantae	16.4962	157.589	160.604	153.222	151.621	170.284	161.12
	-	Laomediidae	Laomedia healyi	313567935	SRR7698907	15834	1880	5306	369	369	408	309	Laomedia healyi	46.7779	41.3729	38.6964	93.4715	109.444	75.1789	92.8026
	-	Thalassinidae	Thalassina squamifera	583468947	SRR7698904	15532	1878	5123	369	369	408	309	Thalassina squamifera	34.1391	254.095	235.19	522.176	639.534	639.081	562.01
	-	Upogebiidae	Upogebia affinis	1383385275	SRR7698905	15733	1873	4710	369	369	408	309	Upogebia affinis	80.3707	322.634	360.938	348.206	376.233	531.309	467.913
	-	Upogebiidae	Upogebia bowerbankii	437501032	SRR7698908	15836	1873	5177	369	369	408	309	Upogebia bowerbankii	117.834	88.519	110.575	77.1301	85.5854	98.7206	66.1036
Glypheidea	Glypheoidea	Glypheidae	Laurentaeglyphea neocaledonica	1474639924	SRR7698909	15752	1861	5751	369	369	408	309	Laurentaeglyphea neocaledonica	87.6395	747.892	701.677	582.908	767.848	721.39	553.838
	Glypheoidea	Glypheidae	Neoglyphea inopinata	1869281816	SRR7698882	15725	1861	4951	369	369	408	309	Neoglyphea inopinata	85.2116	306.061	292.826	671.745	750.71	649.539	569.392
Polychelida	-	Polychelidae	Cardus crucifer	1178494949	SRR7698881	16258	1875	4552	369	369	408	309	Cardus crucifer	308.221	1104.03	669.455	288.209	488.715	449.743	265.896
	-	Polychelidae	Pentacheles laevis	1258382293	SRR7698884	16015	1879	4553	369	369	408	309	Pentacheles laevis	440.08	808.611	740.16	331.488	395.482	7.01471	305.547
	-	Polychelidae	Polycheles baccatus	567388319	SRR7698883	16880	1875	4069	369	369	408	309	Polycheles baccatus	108.496	588.433	414.745	122.209	121.913	116.13	87.2913
	-	Polychelidae	Polycheles coccifer	1054080420	SRR7698886	17080	1875	5548	369	369	408	309	Polycheles coccifer	71.2317	751.5	677.168	563.808	585.683	652.505	560.731
	-	Polychelidae	Stereomastis sculpta	1219033004	SRR7698885	16475	1875	5072	369	369	408	309	Stereomastis sculpta	1454.05	1789.08	1306.06	261.192	288.669	235.9	813.327
Stenopodidea	-	Spongicolidae	Globospongicola spinulatus	1238258962	SRR7698888	16333	1918	6939	369	372	408	309	Globospongicola spinulatus	110.244	18.7482	19.674	14.9268	29.2312	25.9191	18.9288
	-	Spongicolidae	Spongicola levigatus	1238697511	SRR7698887	15901	1911	4284	369	369	408	309	Spongicola levigatus	16.7722	36.675	30.2624	130.461	171.398	205.73	134.207
	-	Stenopodidae	Stenopus scutellatus	1284275904	SRR7698889	15567	1897	4481	369	369	408	309	Stenopus scutellatus	19.3387	215.386	254.195	447.875	426.041	426.811	323.01
			average	8.06723e+08									average	101.791	426.632	379.213	265.581	289.049	286.588	256.502
			min	93850630									min	4.25	6.61325	8.81958	14.9268	14.9512	7.01471	4.48544
			max	3366650372									max	1454.05	1941.32	2226.93	1627.41	1858.14	1402.99	1365.28
			median	674097951									median	40.6188	249.76	236.007	154.114	170.653	172.11	138.939
